# EPP1 is an ancestral component of the plant Common Symbiosis Pathway

**DOI:** 10.1101/2025.09.30.679610

**Authors:** Mélanie Rich, Tatiana Vernié, Manish Tiwari, Lucie Chauderon, Julie Causse, Tifenn Pellen, Alice Boussaroque, Matheus E. Bianconi, Michiel Vandenbussche, Pierre Chambrier, Aurélie Le Ru, Baptiste Castel, Sairam Nagalla, Julie Cullimore, Jean Keller, Oswaldo Valdes-Lopez, Malick Mbengue, Jean-Michel Ané, Pierre-Marc Delaux

## Abstract

The success of plants on land has been enabled by mutualistic intracellular associations with microbes for 450 million years (Delaux and Schornack 2021). Because of their intracellular nature, the establishment of these interactions requires tight regulation by the host plants. In particular, three genes – *SYMRK, CCaMK* and *CYCLOPS* – form the core of an ancestral common symbiosis pathway (CSP) for intracellular symbioses, and are conserved since the most recent common ancestor of land plants (Radhakrishnan et al. 2020; Delaux et al. 2015; Wang et al. 2010; Parniske 2008). Here, we describe *EPP1* as a fourth gene committed to the CSP. Among land plants, *EPP1* is conserved only in species able to associate with at least one type of intracellular symbiont. We found that loss-of-function *epp1* mutants or *EPP1* knock-down lines in four clades of land plants – legumes, Solanaceae, monocots and bryophytes – are all impaired in their ability to associate with arbuscular mycorrhizal fungi. We discovered that the plasma membrane-localized receptor-like SYMRK phosphorylates EPP1 on a conserved serine residue and that this phosphorylation is essential for symbiosis. Using a gain-of-function approach, we demonstrate that EPP1 is upstream of the nuclear kinase CCaMK. We propose that EPP1 is an ancestral component of the essential pathway that has regulated plant symbiosis for half a billion years.
