## Supplementary Table 1 for "EPP1 is an ancestral component of the plant Common Symbiosis Pathway"

### Sheet: Supplementary Table1
species	Clade	Order	Family	SpeciesCode	Publication	DataSource	GenomeVersion	endosymbiosis	ams	rns	ericoid	orchidoid	ecm	cyanobacteria	noSymbiosis	EPP1
Abrus precatorius	Angiosperms	Fabales	Fabaceae	Abrpre	10.3390/toxins11120691	NCBI	GCF_003935025.1	1	1	1	0	0	0	0	0	1
Acacia crassicarpa	Angiosperms	Fabales	Fabaceae	Acacra	10.1093/g3journal/jkad284	https://datadryad.org/stash/dataset/doi:10.5061/dryad.573n5tbdr	v1.0	1	1	1	0	0	1	0	0	1
Acer saccharum	Angiosperms	Sapindales	Sapindaceae	Acesac	10.1111/tpj.15657	NCBI	GCA_030490815.1	1	1	0	0	0	0	0	0	1
Acorus gramineus	Angiosperms	Acorales	Acoraceae	Acogra	10.1038/s41467-023-38829-3	NCBI	GCA_030737835.1	1	1	0	0	0	0	0	0	1
Aeschynomene evenia	Angiosperms	Fabales	Fabaceae	Aeseve	10.1038/s41467-021-21094-7	https://aeschynomenebase.fr/download	v1.0	1	1	1	0	0	0	0	0	1
Alnus glutinosa	Angiosperms	Fagales	Betulaceae	Alnglu	10.1126/science.aat1743	http://gigadb.org/dataset/101042/	v1.0	1	1	1	0	0	1	0	0	1
Amaranthus hypochondriacus	Angiosperms	Caryophyllales	Amaranthaceae	Amahyp	10.3835/plantgenome2015.07.0062	https://data.jgi.doe.gov/refine-download/phytozome?q=amaranthus&expanded=Phytozome-459	v2.0	0	0	0	0	0	0	0	1	0
Amborella trichopoda	Angiosperms	Amborellales	Amborellaceae	Ambtri	10.1126/science.1241089	https://data.jgi.doe.gov/refine-download/phytozome?q=amborella+&expanded=Phytozome-291	v1.0	1	1	0	0	0	0	0	0	1
Ananas comosus	Angiosperms	Poales	Bromeliaceae	Anacom	10.1038/ng.3435	https://data.jgi.doe.gov/refine-download/phytozome?q=ananas&expanded=Phytozome-321	v3.0	1	1	0	0	0	0	0	0	1
Apostasia shenzhenica	Angiosperms	Asparagales	Orchidaceae	Aposhe	10.1038/nature23897	NCBI	GCA_002786265.1	1	0	0	0	1	0	0	0	1
Aquilegia coerulea	Angiosperms	Ranunculales	Ranunculaceae	Aqucoe	10.7554/eLife.36426	https://data.jgi.doe.gov/refine-download/phytozome?organism=Acoerulea&expanded=322&_gl=1*mlb9oa*_ga*MzgyOTQzOTA3LjE3MDQ4OTUzODc.*_ga_YBLMHYR3C2*MTcwNzczMTc5OC4xMi4xLjE3MDc3MzI5NTcuMC4wLjA.	v3.0	1	1	0	0	0	0	0	0	1
Arachis duranensis	Angiosperms	Fabales	Fabaceae	Aradur	10.1038/ng.3517	https://www.peanutbase.org/download/	V14167.gnm1.SWBf	1	1	1	0	0	0	0	0	1
Arachis hypogaea	Angiosperms	Fabales	Fabaceae	Arahyp	10.25739/hb5x-wx74	https://www.peanutbase.org/download/	Tifrunner KYV3-CCJH	1	1	1	0	0	0	0	0	1
Arachis ipaensis	Angiosperms	Fabales	Fabaceae	Araipa	10.1038/ng.3517	https://www.peanutbase.org/download/	K30076.gnm1.bXJ8	1	1	1	0	0	0	0	0	1
Arabidopsis lyrata	Angiosperms	Brassicales	Brassicaceae	Aralyr	Phytozome	https://data.jgi.doe.gov/refine-download/phytozome?organism=Ahalleri&expanded=765&_gl=1*3wu7k4*_ga*MzgyOTQzOTA3LjE3MDQ4OTUzODc.*_ga_YBLMHYR3C2*MTcwNzczMTc5OC4xMi4xLjE3MDc3MzIwNjguMC4wLjA.	v2.03	0	0	0	0	0	0	0	1	0
Arabidopsis thaliana	Angiosperms	Brassicales	Brassicaceae	Aratha	10.1093/nar/gkr1090	https://data.jgi.doe.gov/refine-download/phytozome?organism=Athaliana&expanded=167&_gl=1*3zlkoj*_ga*MzgyOTQzOTA3LjE3MDQ4OTUzODc.*_ga_YBLMHYR3C2*MTcwNzczMTc5OC4xMi4xLjE3MDc3MzIyNDQuMC4wLjA.	TAIR10	0	0	0	0	0	0	0	1	0
Aristolochia fimbriata	Angiosperms	Piperales	Aristolochiaceae	Arifim	10.1038/s41477-021-00990-2	NCBI	GCA_019845555.1	1	1	0	0	0	0	0	0	1
Avicennia marina	Angiosperms	Lamiales	Acanthaceae	Avimar	10.1093/g3journal/jkaa025	NCBI; annotation: https://datadryad.org/stash/dataset/doi:10.5061/dryad.3j9kd51f5	GCA_013168755.1	1	1	0	0	0	0	0	0	1
Bauhinia variegata	Angiosperms	Fabales	Fabaceae	Bauvar	10.1093/dnares/dsac012	NCBI	GCA_022379115.2	1	1	0	0	0	0	0	0	1
Begonia fuchsioides	Angiosperms	Cucurbitales	Begoniaceae	Begfuc	10.1126/science.aat1743	https://ftp.cngb.org/pub/gigadb/pub/10.5524/101001_102000/101043/	v1.0	1	1	0	0	0	0	0	0	1
Benincasa hispida	Angiosperms	Cucurbitales	Cucurbitaceae	Benhis	10.1038/s41467-019-13185-3	http://cucurbitgenomics.org/v2/ftp/genome/WaxGourd/	B227	1	1	0	0	0	0	0	0	1
Beta patula	Angiosperms	Caryophyllales	Chenopodiaceae	Betpat	10.1111/tpj.14413	https://bvseq.boku.ac.at/Genome/Download/Bpat/	BETA548 ; v1.0	0	0	0	0	0	0	0	1	0
Beta vulgaris	Angiosperms	Caryophyllales	Chenopodiaceae	Betvul	10.1101/2020.09.15.298315	NCBI	GCF_026745355.1	0	0	0	0	0	0	0	1	0
Boechera stricta	Angiosperms	Brassicales	Brassicaceae	Boestr	unpublished	https://data.jgi.doe.gov/refine-download/phytozome?organism=Bstricta&expanded=278&_gl=1*1e9aiuq*_ga*MzgyOTQzOTA3LjE3MDQ4OTUzODc.*_ga_YBLMHYR3C2*MTcwNjgwMDM3MS42LjAuMTcwNjgwMDM3MS4wLjAuMA..	v1.0	0	0	0	0	0	0	0	1	0
Brachypodium distachyon	Angiosperms	Poales	Poaceae	Bradis	10.1038/nature08747	https://data.jgi.doe.gov/refine-download/phytozome?organism=Bdistachyon&expanded=314&_gl=1*1x8vtga*_ga*MzgyOTQzOTA3LjE3MDQ4OTUzODc.*_ga_YBLMHYR3C2*MTcwNjgwMDM3MS42LjEuMTcwNjgwMTE3NC4wLjAuMA..	v3.0	1	1	0	0	0	0	0	0	1
Brassica oleracea capitata	Angiosperms	Brassicales	Brassicaceae	Braolecap	10.1038/ncomms4930	https://data.jgi.doe.gov/refine-download/phytozome?organism=Boleraceacapitata&expanded=446&_gl=1*1albuuy*_ga*MzgyOTQzOTA3LjE3MDQ4OTUzODc.*_ga_YBLMHYR3C2*MTcwNjgwMDM3MS42LjEuMTcwNjgwMTI1Ni4wLjAuMA..	v1.0	0	0	0	0	0	0	0	1	0
Brassica rapa FPsc	Angiosperms	Brassicales	Brassicaceae	Brarap	10.1101/2021.11.27.470189	http://brassicadb.cn/#/Download/	v3.5	0	0	0	0	0	0	0	1	0
Bretschneidera sinensis	Angiosperms	Brassicales	Akaniaceae	Bresin	10.1093/dnares/dsac003	https://figshare.com/articles/dataset/Bretschneidera_sinensis_genome/15057996/1	BLS-genome-repeat-softmasked (non-masked assembly did not match GFF)	1	1	0	0	0	0	0	0	1
Buddleja alternifolia	Angiosperms	Lamiales	Scrophulariaceae	Budalt	10.1111/nph.17637	NCBI	GCA_019426215.1	1	1	0	0	0	0	0	0	1
Buxus sinica	Angiosperms	Buxales	Buxaceae	Buxsin	10.1038/s41467-022-28312-w	https://datadryad.org/stash/dataset/doi:10.5061/dryad.cjsxksn6d	v1.0	1	1	0	0	0	0	0	0	1
Camellia sinensis	Angiosperms	Ericales	Theaceae	Camsin	10.1073/pnas.1719622115	NCBI	GCF_004153795.1	1	1	0	0	0	0	0	0	1
Cannabis sativa	Angiosperms	Rosales	Cannabaceae	Cansat	10.1111/nph.17243	NCBI	GCF_900626175.1	1	1	0	0	0	0	0	0	1
Capsicum annuum	Angiosperms	Solanales	Solanaceae	Capann	10.1073/pnas.1400975111	NCBI	GCF_000710875.1	1	1	0	0	0	0	0	0	1
Capsella grandiflora	Angiosperms	Brassicales	Brassicaceae	Capgra	10.1038/ng.2669	https://data.jgi.doe.gov/refine-download/phytozome?organism=Cgrandiflora&expanded=266&_gl=1*axw762*_ga*MzgyOTQzOTA3LjE3MDQ4OTUzODc.*_ga_YBLMHYR3C2*MTcwNjgwMDM3MS42LjEuMTcwNjgwMTU5OS4wLjAuMA..	v1.0	0	0	0	0	0	0	0	1	0
Capsella rubella	Angiosperms	Brassicales	Brassicaceae	Caprub	10.1038/ng.2669	https://data.jgi.doe.gov/refine-download/phytozome?organism=Crubella&expanded=474&_gl=1*1brzkti*_ga*MzgyOTQzOTA3LjE3MDQ4OTUzODc.*_ga_YBLMHYR3C2*MTcwNjgwMDM3MS42LjEuMTcwNjgwMTYwNy4wLjAuMA..	v1.0	0	0	0	0	0	0	0	1	0
Carex cristatella	Angiosperms	Poales	Cyperaceae	Carcri	10.1093/g3journal/jkac211	https://datadryad.org/stash/dataset/doi:10.5061/dryad.msbcc2g0z	v1.0	0	0	0	0	0	0	0	1	0
Carpinus fangiana	Angiosperms	Fagales	Betulaceae	Carfan	10.1038/s41597-020-0370-5	NCBI	GCA_006937295.1	1	1	0	0	0	1	0	0	1
Carnegiea gigantea	Angiosperms	Caryophyllales	Cactaceae	Cargig	10.1073/pnas.1706367114	NCBI	GCA_029747015.1	0	0	0	0	0	0	0	1	0
Carex littledalei	Angiosperms	Poales	Cyperaceae	Carlit	10.1038/s41597-020-0518-3	NCBI	GCA_011114355.1	0	0	0	0	0	0	0	1	0
Carica papaya	Angiosperms	Brassicales	Caricaceae	Carpap	10.1038/nature06856	NCBI	GCF_000150535.2	1	1	0	0	0	0	0	0	1
Castanospermum australe	Angiosperms	Fabales	Fabaceae	Casaus	10.1101/665661	cannot retrieve the data anymore, pooled from previous database version	v1.0	1	1	0	0	0	0	0	0	1
Casuarina cunninghamiana	Angiosperms	Fagales	Casuarinaceae	Cascun	10.1111/tpj.16201	cannot retrieve the data anymore, pooled from previous database version	#N/A	1	1	1	0	0	1	0	0	1
Casuarina glauca	Angiosperms	Fagales	Casuarinaceae	Casgla	10.1126/science.aat1743	http://gigadb.org/dataset/101051	v1.b2	1	1	1	0	0	1	0	0	1
Castanea mollissima	Angiosperms	Fagales	Fagaceae	Casmol	10.1007/s11295-020-01454-y	NCBI	GCA_000763605.2	1	1	0	0	0	1	0	0	1
Castanopsis tibetana	Angiosperms	Fagales	Fagaceae	Castib	10.1111/1755-0998.13539	https://ftp.cngb.org/pub/CNSA/data3/CNP0001714/CNS0353559/CNA0019678/	CNA0019678	1	1	1	0	0	1	0	0	1
Cephalotus follicularis	Angiosperms	Oxalidales	Cephalotaceae	Cepfol	10.1038/s41559-016-0059	https://datadryad.org/stash/dataset/doi:10.5061/dryad.50tq3	v1.0	0	0	0	0	0	0	0	1	1
Cercis canadensis	Angiosperms	Fabales	Fabaceae	Cercan	10.1126/science.aat1743	http://gigadb.org/dataset/101044	v1.0	1	1	0	0	0	0	0	0	1
Chamaecrista fasciculata	Angiosperms	Fabales	Fabaceae	Chafas	10.1126/science.aat1743	http://gigadb.org/dataset/101045	v1.0	1	1	1	0	0	0	0	0	1
Chenopodium quinoa	Angiosperms	Caryophyllales	Chenopodiaceae	Chequi	10.1038/nature21370	https://data.jgi.doe.gov/refine-download/phytozome?organism=Cquinoa&expanded=392&_gl=1*1grgjv*_ga*MzgyOTQzOTA3LjE3MDQ4OTUzODc.*_ga_YBLMHYR3C2*MTcwNjgwMDM3MS42LjEuMTcwNjgwMTk0OS4wLjAuMA..	v1.0	0	0	0	0	0	0	0	1	0
Chloranthus sessilifolius	Angiosperms	Chloranthales	Chloranthaceae	Chlses	10.1038/s41467-021-26931-3	NGDC	GWH accession: GWHBFRY00000000.1	1	1	0	0	0	0	0	0	1
Cicer arietinum ICC4958	Angiosperms	Fabales	Fabaceae	Cicari	10.1038/SREP12806	https://www.legumeinfo.org/collections/cicer/	ICC4958 ; gnm2.bg5m	1	1	1	0	0	0	0	0	1
Citrus clementina	Angiosperms	Sapindales	Rutaceae	Citcle	10.1038/nbt.2906	https://data.jgi.doe.gov/refine-download/phytozome?organism=Cclementina&expanded=182&_gl=1*1e1hr1r*_ga*MzgyOTQzOTA3LjE3MDQ4OTUzODc.*_ga_YBLMHYR3C2*MTcwNjgwMDM3MS42LjEuMTcwNjgwMjE4NC4wLjAuMA..	v1.0	1	1	0	0	0	0	0	0	1
Citrus sinensis	Angiosperms	Sapindales	Rutaceae	Citsin	10.1038/nbt.2906	https://data.jgi.doe.gov/refine-download/phytozome?organism=Csinensis&expanded=154&_gl=1*1kbflzw*_ga*MzgyOTQzOTA3LjE3MDQ4OTUzODc.*_ga_YBLMHYR3C2*MTcwNjgwMDM3MS42LjEuMTcwNjgwMjIyNS4wLjAuMA..	v1.0	1	1	0	0	0	0	0	0	1
Corylus avellana	Angiosperms	Fagales	Betulaceae	Corave	10.1111/tpj.15099	https://treegenesdb.org/org/Corylus-avellana	v1.1	1	1	0	0	0	1	0	0	1
Corylus heterophylla	Angiosperms	Fagales	Betulaceae	Corhet	10.1093/gigascience/giab027	http://gigadb.org/dataset/view/id/100877	#N/A	1	1	0	0	0	1	0	0	1
Coriaria nepalensis	Angiosperms	Cucurbitales	Coriariaceae	Cornep	10.1038/s41597-023-02171-6	https://figshare.com/articles/dataset/Haplotype-resolved_genome_assembly_gene_annotation_and_repeat_annotation_of_Coriaria_nepalensis_/22263274	NC	1	1	1	0	0	0	0	0	1
Cordia subcordata	Angiosperms	Boraginales	Cordiaceae	Corsub	10.3390/ijms242216273	https://figshare.com/articles/dataset/_em_strong_Cordia_subcordata_strong_em_genome/21286518	Cordia.LG	1	1	0	0	0	0	0	0	1
Cucurbita argyrosperma ssp argyrosperma	Angiosperms	Cucurbitales	Cucurbitaceae	Cucargarg	10.1016/j.molp.2018.12.023	http://cucurbitgenomics.org/v2/ftp/genome/Cucurbita_argyrosperma/argyrosperma/v2/	v2.0	1	1	0	0	0	0	0	0	1
Cucurbita maxima	Angiosperms	Cucurbitales	Cucurbitaceae	Cucmax	10.1016/j.molp.2017.09.003	http://cucurbitgenomics.org/v2/ftp/genome/Cucurbita_maxima/v1.1/	v1.1	1	1	0	0	0	0	0	0	1
Cucumis melo	Angiosperms	Cucurbitales	Cucurbitaceae	Cucmel	10.1073/pnas.1205415109	http://cucurbitgenomics.org/ftp/genome/melon/DHL92/v3.6.1/	DHL92 ; v3.6.1	1	1	0	0	0	0	0	0	1
Cucurbita moschata	Angiosperms	Cucurbitales	Cucurbitaceae	Cucmos	10.1016/j.molp.2017.09.003	http://cucurbitgenomics.org/v2/ftp/genome/Cucurbita_moschata/v1/	v1.0	1	1	0	0	0	0	0	0	1
Cucurbita pepo	Angiosperms	Cucurbitales	Cucurbitaceae	Cucpep	10.1111/pbi.12860	http://cucurbitgenomics.org/v2/ftp/genome/Cucurbita_pepo/	v4.1	1	1	0	0	0	0	0	0	1
Cucumis sativus PI183967	Angiosperms	Cucurbitales	Cucurbitaceae	Cucsat	10.1016/j.molp.2017.09.003	http://cucurbitgenomics.org/v2/ftp/genome/cucumber/PI183967/	PI183967	1	1	0	0	0	0	0	0	1
Cuscuta campestris	Angiosperms	Solanales	Convolvulaceae	Cuscam	10.1038/s41467-018-04344-z	https://www.plabipd.de/project_cuscuta2/start.ep	0.32	0	0	0	0	0	0	0	1	0
Cymodocea nodosa	Angiosperms	Alismatales	Cymodoceaceae	Cymnod	10.1038/s41477-023-01608-5	https://bioinformatics.psb.ugent.be/gdb/seagrasses/Cymodocea_nodosa/	NA	0	0	0	0	0	0	0	1	0
Datisca glomerata	Angiosperms	Cucurbitales	Datiscaceae	Datglo	10.1126/science.aat1743	http://gigadb.org/dataset/view/id/101046	v1.0	1	1	1	0	0	0	0	0	1
Daucus carota	Angiosperms	Apiales	Apiaceae	Daucar	10.1038/ng.3565	https://data.jgi.doe.gov/refine-download/phytozome?organism=Dcarota&expanded=388&_gl=1*1ajni6p*_ga*MzgyOTQzOTA3LjE3MDQ4OTUzODc.*_ga_YBLMHYR3C2*MTcwNjgwMDM3MS42LjEuMTcwNjgwMzE3Mi4wLjAuMA..	v2.0	1	1	0	0	0	0	0	0	1
Dendrobium catenatum	Angiosperms	Asparagales	Orchidaceae	Dencat	10.1038/nature23897	NCBI	GCF_001605985.2	1	0	0	0	1	0	0	0	1
Discaria trinervis	Angiosperms	Rosales	Rhamnaceae	Distri	10.1126/science.aat1743	http://gigadb.org/dataset/101048	v1.0	1	1	1	0	0	0	0	0	1
Dryas drummondii	Angiosperms	Rosales	Rosaceae	Drydru	10.1126/science.aat1743	http://gigadb.org/dataset/101047	v1.0	1	1	1	0	0	0	0	0	1
Eucalyptus grandis	Angiosperms	Myrtales	Myrtaceae	Eucgra	unpublished	NCBI	GCF_016545825.1	1	1	0	0	0	1	0	0	1
Euryale ferox	Angiosperms	Nymphaeales	Nymphaeaceae	Eurfer	10.1111/tpj.15717	https://ngdc.cncb.ac.cn/gwh/Assembly/22879/show	NC	0	0	0	0	0	0	0	1	0
Eutrema salsugineum	Angiosperms	Brassicales	Brassicaceae	Eutsal	10.3389/fpls.2013.00046	https://data.jgi.doe.gov/refine-download/phytozome?organism=Esalsugineum&expanded=173&_gl=1*m386eu*_ga*MzgyOTQzOTA3LjE3MDQ4OTUzODc.*_ga_YBLMHYR3C2*MTcwNjgwMDM3MS42LjEuMTcwNjgwMzE5NS4wLjAuMA..	v1.0	0	0	0	0	0	0	0	1	0
Fagus sylvatica	Angiosperms	Fagales	Fagaceae	Fagsyl	10.3389/fgene.2021.691058	http://www.beechgenome.net/	v2.0	1	1	0	0	0	1	0	0	1
Faidherbia albida	Angiosperms	Fabales	Fabaceae	Faialb	10.1093/gigascience/giy152	https://bioinformatics.psb.ugent.be/gdb/aocc/faial/	NC	1	1	1	0	0	0	0	0	1
Fragaria x ananassa Camarosa	Angiosperms	Rosales	Rosaceae	Fraana	10.1038/s41588-019-0356-4	https://www.rosaceae.org/species/fragaria_x_ananassa/genome_v1.0.a1 & https://www.rosaceae.org/Analysis/9642085	Camarosa ; v1.0	1	1	0	0	0	0	0	0	1
Fragaria vesca	Angiosperms	Rosales	Rosaceae	Fraves	10.1093/hr/uhad027	https://www.rosaceae.org/Analysis/16493061	Hawai 4 ; v1.0.a1	1	1	0	0	0	0	0	0	1
Glycine max	Angiosperms	Fabales	Fabaceae	Glymax	10.1038/nature08670	https://data.jgi.doe.gov/refine-download/phytozome?organism=Gmax&expanded=275&_gl=1*1x8a9xj*_ga*MzgyOTQzOTA3LjE3MDQ4OTUzODc.*_ga_YBLMHYR3C2*MTcwNjgwMDM3MS42LjEuMTcwNjgwMzgzNi4wLjAuMA..	v2.0	1	1	1	0	0	0	0	0	1
Glycine soja	Angiosperms	Fabales	Fabaceae	Glysoj	10.1038/s41467-019-09142-9	NCBI	GCF_004193775.1	1	1	1	0	0	0	0	0	1
Gossypium raimondii	Angiosperms	Malvales	Malvaceae	Gosrai	10.1038/nature11798	https://data.jgi.doe.gov/refine-download/phytozome?organism=Graimondii&expanded=221&_gl=1*sm556m*_ga*MzgyOTQzOTA3LjE3MDQ4OTUzODc.*_ga_YBLMHYR3C2*MTcwNjgwMDM3MS42LjEuMTcwNjgwMzk2OC4wLjAuMA..	v2.0	1	1	0	0	0	0	0	0	1
Handroanthus impetiginosus	Angiosperms	Lamiales	Bignoniaceae	Hanimp	10.1093/gigascience/gix125	NCBI	GCA_002762385.1	1	1	0	0	0	0	0	0	0
Helianthus annuus	Angiosperms	Asterales	Asteraceae	Helann	10.1038/nature22380	https://data.jgi.doe.gov/refine-download/phytozome?organism=Hannuus&expanded=494&_gl=1*1iyg3r0*_ga*MzgyOTQzOTA3LjE3MDQ4OTUzODc.*_ga_YBLMHYR3C2*MTcwNjgwMDM3MS42LjEuMTcwNjgwNDAyMC4wLjAuMA..	v1.0	1	1	0	0	0	0	0	0	1
Heliosperma pusillum	Angiosperms	Caryophyllales	Caryophyllaceae	Helpus	unpublished	NCBI	GCA_022085475.1	0	0	0	0	0	0	0	1	0
Hippophae rhamnoides	Angiosperms	Rosales	Elaeagnaceae	Hiprha	10.1111/nph.18017	https://ftp.cngb.org/pub/CNSA/data2/CNP0001846/CNS0383685/CNA0022752/	CNP0001846	1	1	1	0	0	0	0	0	1
Hordeum vulgare	Angiosperms	Poales	Poaceae	Horvul	unpublished	https://bbric-pipelines.toulouse.inra.fr/myGenomeBrowser?browse=1&portalname=Hordeum_vulgare&owner=cyril.libourel@univ-tlse3.fr&key=OmReijye	V1.0	1	1	0	0	0	0	0	0	1
Humulus lupulus	Angiosperms	Rosales	Cannabaceae	Humlup	10.1093/hr/uhac281	https://hopbase.org/downloadMaskedDedupCascade.php	Cascade	1	1	0	0	0	0	0	0	1
Jatropha curcas	Angiosperms	Malpighiales	Euphorbiaceae	Jatcur	10.1007/s13205-020-2082-0	NCBI	GCF_014843425.1	1	1	0	0	0	0	0	0	1
Juglans regia	Angiosperms	Fagales	Juglandaceae	Jugreg	10.1093/gigascience/giaa050	http://gigadb.org/dataset/view/id/100735/File_page/3	NC	1	1	0	0	0	1	0	0	1
Juncus effusus	Angiosperms	Poales	Juncaceae	Juneff	10.1016/j.cell.2022.06.045	NCBI	GCA_027726005.1	0	0	0	0	0	0	0	1	0
Kandelia obovata	Angiosperms	Malpighiales	Rhizophoraceae	Kanobo	10.1038/s41438-020-0300-x	NGDC	GWH accession: GWHACBH00000000.1	1	1	0	0	0	0	0	0	0
Lablab purpureus	Angiosperms	Fabales	Fabaceae	Labpur	10.1093/gigascience/giy152	https://bioinformatics.psb.ugent.be/gdb/aocc/labpu/	NC	1	1	1	0	0	0	0	0	1
Lagenaria siceraria	Angiosperms	Cucurbitales	Cucurbitaceae	Lagsic	10.1111/tpj.13722	http://cucurbitgenomics.org/v2/ftp/genome/BottleGourd/USVL1VR-Ls/	USVL1VR ; v1.0	1	1	0	0	0	0	0	0	1
Linum usitatissimum	Angiosperms	Malpighiales	Linaceae	Linusi	10.1111/j.1365-313X.2012.05093.x	https://data.jgi.doe.gov/refine-download/phytozome?organism=Lusitatissimum&expanded=200&_gl=1*iaivdy*_ga*MTg5MTUwNzU4LjE3MDc1NzEzNTM.*_ga_YBLMHYR3C2*MTcwODU1MDIyOS4yLjEuMTcwODU1MDI0Ny4wLjAuMA..	v1.0	1	1	0	0	0	0	0	0	1
Lotus japonicus	Angiosperms	Fabales	Fabaceae	Lotjap	10.1101//2020.05.29.124313	https://lotus.au.dk/data/download	Gifu ; v1.2	1	1	1	0	0	0	0	0	1
Lupinus albus	Angiosperms	Fabales	Fabaceae	Lupalb	10.1038/s41467-019-14197-9	https://www.whitelupin.fr/download.html	v1.0	1	0	1	0	0	0	0	0	1
Lupinus angustifolius	Angiosperms	Fabales	Fabaceae	Lupang	10.1111/pbi.12615	NCBI	GCF_001865875.1	1	0	1	0	0	0	0	0	1
Macadamia integrifolia	Angiosperms	Proteales	Proteaceae	Macint	10.1534/g3.120.401326	NCBI	GCF_013358625.1	0	0	0	0	0	0	0	1	0
Magnolia sinica	Angiosperms	Magnoliales	Magnoliaceae	Magsin	10.1093/gigascience/giad110	NCBI	GCF_029962835.1	1	1	0	0	0	0	0	0	1
Malus baccata	Angiosperms	Rosales	Rosaceae	Malbac	10.1534/g3.119.400245	NCBI	GCA_006547085.1	1	1	0	0	0	0	0	0	1
Malus domestica	Angiosperms	Rosales	Rosaceae	Maldom	10.46471/gigabyte.69	https://www.rosaceae.org/Analysis/14031374	Honeycrisp ; v1.1.a1 ; HAPB	1	1	0	0	0	0	0	0	1
Malania oleifera	Angiosperms	Santalales	Olacaceae	Malole	10.1038/s41597-023-02218-8	NCBI	GCF_029873635.1	0	0	0	0	0	0	0	1	0
Manihot esculenta	Angiosperms	Malpighiales	Euphorbiaceae	Manesc	10.1038/nbt.3535	https://data.jgi.doe.gov/refine-download/phytozome?organism=Mesculenta&_gl=1*1apznl0*_ga*MzgyOTQzOTA3LjE3MDQ4OTUzODc.*_ga_YBLMHYR3C2*MTcwNjgwMDM3MS42LjEuMTcwNjgwNDAyNS4wLjAuMA..&expanded=Phytozome-671	v8.0	1	1	0	0	0	0	0	0	1
Mangifera indica	Angiosperms	Sapindales	Anacardiaceae	Manind	10.1186/s13059-020-01959-8	NCBI	GCF_011075055.1	1	1	0	0	0	0	0	0	1
Medicago truncatula	Angiosperms	Fabales	Fabaceae	Medtru	10.1038/s41477-018-0286-7	https://medicago.toulouse.inra.fr/MtrunA17r5.0-ANR/	v5.0	1	1	1	0	0	0	0	0	1
Mimosa pudica	Angiosperms	Fabales	Fabaceae	Mimpud	10.1038/s41477-023-01441-w	https://bbric-pipelines.toulouse.inra.fr/myGenomeBrowser?extractseq=1&portalname=Mimpud_MpudA1P6v1&owner=cyril.libourel@univ-tlse3.fr&key=PKSPKBW9	v1.0	1	1	1	0	0	0	0	0	1
Momordica charantia	Angiosperms	Cucurbitales	Cucurbitaceae	Momcha	10.1093/dnares/dsw047	NCBI	GCF_001995035.1	1	1	0	0	0	0	0	0	1
Morus notabilis	Angiosperms	Rosales	Moraceae	Mornot	10.1038/ncomms3445	NCBI	GCF_000414095.1	1	1	0	0	0	0	0	0	1
Moringa oleifera	Angiosperms	Brassicales	Moringaceae	Morole	10.1093/gigascience/giy152	https://bioinformatics.psb.ugent.be/gdb/aocc/morolbgi/	NC	1	1	0	0	0	0	0	0	1
Morella rubra	Angiosperms	Fagales	Myricaceae	Morrub	10.1111/pbi.12985	NCBI	GCA_003952965.2	1	1	1	0	0	0	0	0	1
Mucuna pruriens	Angiosperms	Fabales	Fabaceae	Mucpru	unpublished	NCBI	GCA_003370565.1	1	1	1	0	0	0	0	0	1
Musa acuminata	Angiosperms	Zingiberales	Musaceae	Musacu	10.1093/database/bat035	https://data.jgi.doe.gov/refine-download/phytozome?organism=Macuminata&expanded=304&_gl=1*16m8evo*_ga*MzgyOTQzOTA3LjE3MDQ4OTUzODc.*_ga_YBLMHYR3C2*MTcwNjgwMDM3MS42LjEuMTcwNjgwNTM2My4wLjAuMA..	v1.0	1	1	0	0	0	0	0	0	1
Nelumbo nucifera	Angiosperms	Proteales	Nelumbonaceae	Nelnuc	10.1186/gb-2013-14-5-r41	NCBI	GCF_000365185.1	0	0	0	0	0	0	0	1	0
Nicotiana benthamiana	Angiosperms	Solanales	Solanaceae	Nicben	10.1094/MPMI-06-12-0148-TA	https://solgenomics.net/ftp/genomes/Nicotiana_benthamianaV261/	#N/A	1	1	0	0	0	0	0	0	1
Nissolia schottii	Angiosperms	Fabales	Fabaceae	Nissch	10.1126/science.aat1743	http://gigadb.org/dataset/101050	v1.0	1	1	0	0	0	0	0	0	1
Nymphaea colorata	Angiosperms	Nymphaeales	Nymphaeaceae	Nymcol	10.1038/s41586-019-1852-5	NCBI	GCF_008831285.1	0	0	0	0	0	0	0	1	0
Oryza sativa	Angiosperms	Poales	Poaceae	Orysat	10.1093/nar/gkl976	https://data.jgi.doe.gov/refine-download/phytozome?organism=Osativa&expanded=323&_gl=1*1kzfd8g*_ga*MzgyOTQzOTA3LjE3MDQ4OTUzODc.*_ga_YBLMHYR3C2*MTcwNjgwMDM3MS42LjEuMTcwNjgwNTQyOC4wLjAuMA..	v7.0	1	1	0	0	0	0	0	0	1
Papaver somniferum	Angiosperms	Ranunculales	Papaveraceae	Papsom	10.1038/s41467-021-26330-8	NCBI	GCF_003573695.1	1	1	0	0	0	0	0	0	1
Parasponia andersonii	Angiosperms	Rosales	Cannabaceae	Parand	10.1073/pnas.1721395115	https://www.bioinformatics.nl/parasponia/	WU01x14	1	1	1	0	0	0	0	0	1
Persea americana	Angiosperms	Laurales	Lauraceae	Perame	10.1093/hr/uhac157	NCBI	GCA_029852735.1	1	1	0	0	0	0	0	0	1
Petunia axillaris	Angiosperms	Solanales	Solanaceae	Petaxi	10.1038/nplants.2016.74	https://solgenomics.net/ftp/genomes/Petunia_axillaris/	v1.6.2	1	1	0	0	0	0	0	0	1
Phalaenopsis equestris	Angiosperms	Asparagales	Orchidaceae	Phaequ	10.1038/nature23897	NCBI	GCF_001263595.1	1	0	0	0	1	0	0	0	1
Phaseolus vulgaris	Angiosperms	Fabales	Fabaceae	Phavul	10.1038/ng.3008	https://data.legumeinfo.org/Phaseolus/vulgaris/genomes/G19833.gnm1.zBnF/ & https://data.legumeinfo.org/Phaseolus/vulgaris/annotations/G19833.gnm1.ann1.pScz/	G19833.gnm1.zBnF	1	1	1	0	0	0	0	0	1
Pisum sativum	Angiosperms	Fabales	Fabaceae	Pissat	10.1038/s41588-019-0480-1	https://urgi.versailles.inra.fr/download/pea/	v1.0a	1	1	1	0	0	0	0	0	1
Polygala tenuifolia	Angiosperms	Fabales	Polygalaceae	Polten	10.1093/hr/uhad139	http://cbcb.cdutcm.edu.cn/TCMPG/resource/genomes/details/?id=TCMPG20196	NA	1	1	0	0	0	0	0	0	1
Pontederia crassipes	Angiosperms	Commelinales	Pontederiaceae	Poncra	10.5524/102495	https://ftp.cngb.org/pub/gigadb/pub/10.5524/102001_103000/102495/	HLW_seq16	0	0	0	0	0	0	0	1	0
Populus alba	Angiosperms	Malpighiales	Salicaceae	Popalb	unpublished	NCBI	GCF_005239225.1	1	1	0	0	0	1	0	0	1
Populus deltoides	Angiosperms	Malpighiales	Salicaceae	Popdel	10.1093/jhered/esab010	NCBI	GCA_015852605.2	1	1	0	0	0	1	0	0	1
Populus euphratica	Angiosperms	Malpighiales	Salicaceae	Popeup	10.1038/ncomms3797	NCBI	GCF_000495115.1	1	1	0	0	0	1	0	0	1
Populus trichocarpa	Angiosperms	Malpighiales	Salicaceae	Poptri	10.1126/science.1128691	https://data.jgi.doe.gov/refine-download/phytozome?organism=Ptrichocarpa&expanded=444&_gl=1*110qt0h*_ga*MzgyOTQzOTA3LjE3MDQ4OTUzODc.*_ga_YBLMHYR3C2*MTcwNjg4MjQ0OC43LjAuMTcwNjg4MjQ0OC4wLjAuMA..	v3.0	1	1	0	0	0	1	0	0	1
Portulaca oleracea	Angiosperms	Caryophyllales	Portulacaceae	Porole	10.1093/plphys/kiad451	NGDC	GWH accession: GWHCBIU00000000	0	0	0	0	0	0	0	1	0
Posidonia oceanica	Angiosperms	Alismatales	Posidoniaceae	Posoce	10.1038/s41477-023-01608-5	https://bioinformatics.psb.ugent.be/gdb/seagrasses/Posidonia_oceanica/	NA	0	0	0	0	0	0	0	1	0
Potamogeton acutifolius	Angiosperms	Alismatales	Potamogetonaceae	Potacu	10.1038/s41477-023-01608-5	https://bioinformatics.psb.ugent.be/gdb/seagrasses/Potamogeton_acutifolius/	NA	0	0	0	0	0	0	0	1	0
Prosopis alba	Angiosperms	Fabales	Fabaceae	Proalb	10.1002/ppp3.10404	NCBI	GCF_004799145.1	1	1	1	0	0	0	0	0	1
Protea cynaroides	Angiosperms	Proteales	Proteaceae	Procyn	10.1111/tpj.16044	NCBI	GCA_028583415.1	0	0	0	0	0	0	0	1	0
Prunus avium	Angiosperms	Rosales	Rosaceae	Pruavi	10.1093/dnares/dsx020	https://www.rosaceae.org/species/prunus_avium/genome_v1.0.a1	v1.0.a1	1	1	0	0	0	0	0	0	1
Prunus dulcis	Angiosperms	Rosales	Rosaceae	Prudul	10.1111/tpj.14538	https://www.rosaceae.org/analysis/295	Texas ; v2.0	1	1	0	0	0	0	0	0	1
Prunus mume	Angiosperms	Rosales	Rosaceae	Prumum	10.1038/ncomms2290	NCBI	GCF_000346735.1	1	1	0	0	0	0	0	0	1
Prunus persica	Angiosperms	Rosales	Rosaceae	Pruper	10.1038/ng.2586	https://data.jgi.doe.gov/refine-download/phytozome?organism=Ppersica&expanded=298&_gl=1*23c2oe*_ga*MzgyOTQzOTA3LjE3MDQ4OTUzODc.*_ga_YBLMHYR3C2*MTcwNjg4MjQ0OC43LjEuMTcwNjg4Mjk2My4wLjAuMA..	v2.0	1	1	0	0	0	0	0	0	1
Prunus yedoensis	Angiosperms	Rosales	Rosaceae	Pruyed	10.1186/s13059-018-1497-y	NCBI	GCA_002966975.2	1	1	0	0	0	0	0	0	1
Punica granatum	Angiosperms	Myrtales	Lythraceae	Pungra	10.1111/pbi.13260	NCBI	GCF_007655135.1	1	1	0	0	0	0	0	0	1
Purshia tridentata	Angiosperms	Rosales	Rosaceae	Purtri	Intern	NA	#N/A	1	1	1	0	0	0	0	0	1
Pyrus betulifolia	Angiosperms	Rosales	Rosaceae	Pyrbet	10.1111/pbi.13226	https://www.rosaceae.org/species/pyrus_betulifolia/genome_v1.0	GWHAAYT00000001 ; v1.0	1	1	0	0	0	0	0	0	1
Pyrus x bretschneideri	Angiosperms	Rosales	Rosaceae	Pyrbre	10.1101/gr.144311.112	NCBI	GCF_000315295.1	1	1	0	0	0	0	0	0	1
Quercus lobata	Angiosperms	Fagales	Fagaceae	Quelob	10.1534/g3.116.030411	NCBI	GCF_001633185.1	1	1	0	0	0	1	0	0	0
Quercus mongolica	Angiosperms	Fagales	Fagaceae	Quemon	10.1111/1755-0998.13616	https://figshare.com/articles/dataset/A_chromosome-scale_genome_assembly_of_the_Mongolian_oak_Quercus_mongolica_/11888118/2	NC	1	1	0	0	0	1	0	0	1
Quercus suber	Angiosperms	Fagales	Fagaceae	Quesub	10.1093/gigascience/giab027	NCBI	GCA_002906115.4	1	1	0	0	0	1	0	0	1
Quillaja saponaria	Angiosperms	Fabales	Quillajaceae	Quisap	10.1126/science.adf3727	NCBI	GCA_029379385.1	1	1	1	0	0	0	0	0	1
Rhamnella rubrinervis	Angiosperms	Rosales	Rhamnaceae	Rharub	unpublished	NCBI	GCA_007844105.2	1	1	0	0	0	0	0	0	1
Rhododendron delavayi	Angiosperms	Ericales	Ericaceae	Rhodel	10.3389/fpls.2023.1123707	http://bioinfor.kib.ac.cn/RPGD/download_genome.html	v2.0	1	0	0	1	0	0	0	0	1
Rhododendron henanense	Angiosperms	Ericales	Ericaceae	Rhohen	10.1111/1755-0998.13529	http://bioinfor.kib.ac.cn/RPGD/download_genome.html	NC	1	0	0	1	0	0	0	0	1
Rhododendron irroratum	Angiosperms	Ericales	Ericaceae	Rhoirr	10.3389/fpls.2023.1123707	http://bioinfor.kib.ac.cn/RPGD/download_genome.html	NC	1	0	0	1	0	0	0	0	1
Rhododendron ovatum	Angiosperms	Ericales	Ericaceae	Rhoova	10.1111/pbi.13680	http://bioinfor.kib.ac.cn/RPGD/download_genome.html	NC	1	0	0	1	0	0	0	0	1
Rhododendron simsii	Angiosperms	Ericales	Ericaceae	Rhosim	10.1038/s41467-020-18771-4	NCBI	GCA_014282245.1	1	0	0	1	0	0	0	0	1
Rhododendron williamsianum	Angiosperms	Ericales	Ericaceae	Rhowil	10.1093/gbe/evz245	NCBI	GCA_009746105.1	1	0	0	1	0	0	0	0	1
Rhynchospora tenuis	Angiosperms	Poales	Cyperaceae	Rhyten	10.1016/j.cell.2022.06.045	NCBI	GCA_027725995.1	0	0	0	0	0	0	0	1	0
Ricinus communis	Angiosperms	Malpighiales	Euphorbiaceae	Riccom	10.1038/nbt.1674	NCBI	GCF_000151685.1	1	1	0	0	0	0	0	0	1
Rorippa aquatica	Angiosperms	Brassicales	Brassicaceae	Roraqu	10.1101/2022.06.06.494894	https://figshare.com/articles/dataset/Rorippa_aquatica_genome_and_annotation/19207362	v1.1	0	0	0	0	0	0	0	1	0
Rubus occidentalis	Angiosperms	Rosales	Rosaceae	Rubocc	10.1093/gigascience/giy094	https://www.rosaceae.org/analysis/268	v3.0	1	1	0	0	0	0	0	0	1
Salix brachista	Angiosperms	Malpighiales	Salicaceae	Salbra	10.1038/s41467-019-13128-y	NCBI	GCA_009078335.1	1	1	0	0	0	0	0	0	1
Salix dunnii	Angiosperms	Malpighiales	Salicaceae	Saldun	10.1111/1755-0998.13362	NCBI	GCA_015731905.1	1	1	0	0	0	1	0	0	1
Salvia miltiorrhiza	Angiosperms	Lamiales	Lamiaceae	Salmil	10.1093/hr/uhad069	NCBI	GCF_028751815.1	1	1	0	0	0	0	0	0	1
Salix suchowensis	Angiosperms	Malpighiales	Salicaceae	Salsuc	10.1038/s41438-020-0268-6	NCBI	GCA_017552425.1	1	1	0	0	0	1	0	0	1
Santalum yasi	Angiosperms	Santalales	Santalaceae	Sanyas	10.1038/s42003-023-04980-2	NGDC	GWH accession: GWHCBIR00000000	0	0	0	0	0	0	0	1	0
Saururus chinensis	Angiosperms	Piperales	Saururaceae	Sauchi	10.1111/tpj.16097	NGDC	GWH accession: GWHBMBM00000000	1	1	0	0	0	0	0	0	1
Sclerocarya birrea	Angiosperms	Sapindales	Anacardiaceae	Sclbir	10.1093/gigascience/giy152	https://bioinformatics.psb.ugent.be/gdb/aocc/sclbi/	NC	1	1	0	0	0	0	0	0	1
Senna tora	Angiosperms	Fabales	Fabaceae	Sentor	10.1038/s41467-021-21987-7	NCBI	GCA_014851425.1	1	1	0	0	0	0	0	0	1
Sesbania bispinosa	Angiosperms	Fabales	Fabaceae	Sesbis	unpublished	NCBI	GCA_026901365.1	1	1	1	0	0	0	0	0	1
Setaria italica	Angiosperms	Poales	Poaceae	Setita	10.1038/nbt.2196	NCBI	GCF_000263155.2	1	1	0	0	0	0	0	0	1
Shorea leprosula	Angiosperms	Malvales	Dipterocarpaceae	Sholep	10.1038/s42003-021-02682-1	NCBI	GCA_020521535.1	1	1	0	0	0	1	0	0	1
Sindora glabra	Angiosperms	Fabales	Fabaceae	Singla	10.3389/fpls.2021.794830	NCBI	GCA_020226215.1	1	1	0	0	0	0	0	0	1
Solanum lycopersicum	Angiosperms	Solanales	Solanaceae	Sollyc	10.1038/s41586-022-04808-9	http://solomics.agis.org.cn/tomato/ftp/genome/SL5.0.fasta.gz & http://solomics.agis.org.cn/tomato/ftp/gff/SL5.0.gff3.gz	v5.0	1	1	0	0	0	0	0	0	1
Sorghum bicolor	Angiosperms	Poales	Poaceae	Sorbic	10.1111/tpj.13781	https://data.jgi.doe.gov/refine-download/phytozome?organism=Sbicolor&expanded=454&_gl=1*1rs5wof*_ga*MzgyOTQzOTA3LjE3MDQ4OTUzODc.*_ga_YBLMHYR3C2*MTcwNjg4MjQ0OC43LjEuMTcwNjg4NTY0Ni4wLjAuMA..	v3.0.1	1	1	0	0	0	0	0	0	1
Spatholobus suberectus	Angiosperms	Fabales	Fabaceae	Spasub	10.1038/s41597-019-0110-x	NCBI	GCA_004329165.1	1	1	1	0	0	0	0	0	1
Spinacia oleracea	Angiosperms	Caryophyllales	Chenopodiaceae	Spiole	10.1002/tpg2.20101	https://phytozome-next.jgi.doe.gov/info/Soleracea_Spov3	Spov3	0	0	0	0	0	0	0	1	0
Spirodela polyrhiza	Angiosperms	Alismatales	Araceae	Spipol	10.1038/ncomms4311	https://data.jgi.doe.gov/refine-download/phytozome?organism=Spolyrhiza&expanded=290&_gl=1*dv93wv*_ga*MzgyOTQzOTA3LjE3MDQ4OTUzODc.*_ga_YBLMHYR3C2*MTcwNjg4MjQ0OC43LjEuMTcwNjg4NTgxOC4wLjAuMA..	v1.0	0	0	0	0	0	0	0	1	0
Syzygium oleosum	Angiosperms	Myrtales	Myrtaceae	Syzole	10.26190/unsworks/25218 (PhD thesis; Thesis embargoed until 2025)	NCBI	GCF_021117445.2	1	1	0	0	0	0	0	0	1
Tarenaya hassleriana	Angiosperms	Brassicales	Cleomaceae	Tarhas	10.1105/tpc.113.113480	NCBI	GCF_000463585.1	0	0	0	0	0	0	0	1	0
Tetracentron sinense	Angiosperms	Trochodendrales	Trochodendraceae	Tetsin	10.1186/s13059-020-02198-7	NCBI	GCA_015143295.1	1	1	0	0	0	0	0	0	1
Thalassia testudinum	Angiosperms	Alismatales	Hydrocharitaceae	Thates	10.1038/s41477-023-01608-5	https://bioinformatics.psb.ugent.be/gdb/seagrasses/Thalassia_testudinum/	NA	0	0	0	0	0	0	0	1	0
Theobroma cacao	Angiosperms	Malvales	Malvaceae	Thecac	10.1186/gb-2013-14-6-r53	https://data.jgi.doe.gov/refine-download/phytozome?organism=Tcacao&expanded=233&_gl=1*16noody*_ga*MzgyOTQzOTA3LjE3MDQ4OTUzODc.*_ga_YBLMHYR3C2*MTcwNjg4MjQ0OC43LjEuMTcwNjg4NTg4Ni4wLjAuMA..	v1.0	1	1	0	0	0	0	0	0	1
Trema orientalis	Angiosperms	Rosales	Cannabaceae	Treori	10.1073/pnas.1721395115	https://www.bioinformatics.nl/parasponia/	RG33x02	1	1	0	0	0	0	0	0	1
Triticum aestivum IWGSC_v1.1_HC_20170706	Angiosperms	Poales	Poaceae	Triaes	10.1093/gigascience/giac034	http://gigadb.org/dataset/view/id/102205	#N/A	1	1	0	0	0	0	0	0	1
Trifolium pratense	Angiosperms	Fabales	Fabaceae	Tripra	10.1038/srep17394	https://data.jgi.doe.gov/refine-download/phytozome?organism=Tpratense&expanded=385&_gl=1*1kvfvue*_ga*MzgyOTQzOTA3LjE3MDQ4OTUzODc.*_ga_YBLMHYR3C2*MTcwNjg4MjQ0OC43LjEuMTcwNjg4NjE2OC4wLjAuMA..	v2.0	1	1	1	0	0	0	0	0	1
Trifolium subterraneum	Angiosperms	Fabales	Fabaceae	Trisub	10.1038/srep30358	NCBI	GCA_001742945.1	1	1	1	0	0	0	0	0	1
Turnera subulata	Angiosperms	Malpighiales	Passifloraceae	Tursub	10.3390/plants12020286	NCBI	GCA_028386065.3	1	1	0	0	0	0	0	0	1
Utricularia gibba	Angiosperms	Lamiales	Lentibulariaceae	Utrgib	10.1073/pnas.1702072114	https://bioinformatics.psb.ugent.be/plaza/versions/plaza_v4_5_dicots/download	PNAS_May_2015	0	0	0	0	0	0	0	1	0
Vaccinium darrowii	Angiosperms	Ericales	Ericaceae	Vacdar	10.1038/s41438-021-00641-9	NCBI	GCA_020921065.1	1	0	0	1	0	0	0	0	1
Vicia faba	Angiosperms	Fabales	Fabaceae	Vicfab	10.1038/s41586-023-05791-5	https://projects.au.dk/fabagenome/genomics-data	v1.0	1	1	1	0	0	0	0	0	1
Vigna unguiculata	Angiosperms	Fabales	Fabaceae	Vigung	10.1002/tpg2.20319	https://data.jgi.doe.gov/refine-download/phytozome?organism=Vunguiculata&expanded=469&_gl=1*wvbgxt*_ga*MzgyOTQzOTA3LjE3MDQ4OTUzODc.*_ga_YBLMHYR3C2*MTcwNjg4OTc1Mi44LjAuMTcwNjg4OTc1Mi4wLjAuMA..	v1.0	1	1	1	0	0	0	0	0	1
Vitis vinifera	Angiosperms	Vitales	Vitaceae	Vitvin	10.1093/hr/uhad061	NCBI	GCF_030704535.1	1	1	0	0	0	0	0	0	1
Zea mays PH207	Angiosperms	Poales	Poaceae	Zeamay	10.1105/tpc.16.00353	https://data.jgi.doe.gov/refine-download/phytozome?organism=ZmaysPH207&expanded=443&_gl=1*1d5t0zu*_ga*MzgyOTQzOTA3LjE3MDQ4OTUzODc.*_ga_YBLMHYR3C2*MTcwNjg4OTc1Mi44LjEuMTcwNjg5MDA0NC4wLjAuMA..	v1.0	1	1	0	0	0	0	0	0	1
Ziziphus jujuba	Angiosperms	Rosales	Rhamnaceae	Zizjuj	10.1038/ncomms6315	NCBI	GCF_000826755.1	1	1	0	0	0	0	0	0	1
Zostera marina	Angiosperms	Alismatales	Zosteraceae	Zosmar	10.1038/s41477-023-01608-5	https://bioinformatics.psb.ugent.be/gdb/seagrasses/Zostera_marina/	NA	0	0	0	0	0	0	0	1	0
Cryptomeria japonica	Gymnosperms	Cupressales	Cupressaceae	Cryjap	unpublished	NCBI	GCF_030272615.1	1	1	0	0	0	0	0	0	1
Cycas panzhihuaensis	Gymnosperms	Cycadales	Cycadaceae	Cycpan	10.1038/s41477-022-01129-7	https://ftp.cngb.org/pub/CNSA/data1/CNP0001756/CNS0381401/CNA0022716/	CNA0022716	1	1	0	0	0	0	0	0	1
Ginkgo biloba	Gymnosperms	Ginkgoales	Ginkgoaceae	Ginbil	10.5524/100613	http://gigadb.org/dataset/100613	NC	1	1	0	0	0	0	0	0	0
Gnetum montanum	Gymnosperms	Gnetales	Gnetaceae	Gnemon	10.5061/dryad.0vm37	https://datadryad.org/stash/dataset/doi:10.5061/dryad.ht76hdrdr	NC	ND	ND	0	0	0	1	0	ND	0
Pinus lambertiana	Gymnosperms	Pinales	Pinaceae	Pinlam	10.1534/g3.117.040055	https://plantgenie.org/FTP?dir=Data%2FPlantGenIE%2Fpinus_lambertiana%2Fv1.5	v1.5	0	0	0	0	0	1	0	0	0
Pseudotsuga menziesii	Gymnosperms	Pinales	Pinaceae	Psemen	10.1534/g3.117.300078	https://plantgenie.org/FTP?dir=Data%2FPlantGenIE%2Fpseudotsuga_menziesii%2Fv1.0	v1.0	0	0	0	0	0	1	0	0	0
Sequoiadendron giganteum	Gymnosperms	Cupressales	Cupressaceae	Seqgig	10.1534/g3.120.401612	https://treegenesdb.org/FTP/Genomes/Segi/v2.0/	v2.0	1	1	0	0	0	0	0	0	0
Taxus chinensis	Gymnosperms	Cupressales	Taxaceae	Taxchi	10.1534/g3.120.401612	NCBI	GCA_019776745.2	1	1	0	0	0	0	0	0	0
Thuja plicata	Gymnosperms	Cupressales	Cupressaceae	Thupli	10.1101/gr.276358.121	https://data.jgi.doe.gov/search?q=Thuja+plicata&expanded=Phytozome-572	v3.0	1	1	0	0	0	0	0	0	1
Torreya grandis	Gymnosperms	Cupressales	Taxaceae	Torgra	10.1038/s41467-023-37038-2	https://figshare.com/articles/dataset/Genome_assembly_and_annotation_of_Torreya_grandis/21089869	#N/A	1	1	0	0	0	0	0	0	1
Welwitschia mirabilis	Gymnosperms	Welwitschiales	Welwitschiaceae	Welmir	10.1038/s41467-021-24528-4	https://datadryad.org/stash/dataset/doi:10.5061/dryad.ht76hdrdr	#N/A	ND	ND	0	0	0	0	0	ND	0
Anthoceros agrestis cv. BONN	Hornworts	Anthocerotales	Anthocerotaceae	AntagrBONN	10.1038/s41477-020-0618-2	https://www.hornworts.uzh.ch/en/download.html	NC	1	1	0	0	0	0	0	0	1
Anthoceros agrestis cv. OXF	Hornworts	Anthocerotales	Anthocerotaceae	AntagrOXF	10.1038/s41477-020-0618-2	https://www.hornworts.uzh.ch/en/download.html	NC	1	1	0	0	0	0	0	0	1
Anthoceros angustus	Hornworts	Anthocerotales	Anthocerotaceae	Antang	10.1038/s41477-019-0588-4	https://datadryad.org/stash/dataset/doi:10.5061/dryad.msbcc2ftv	NC	1	1	0	0	0	0	0	0	1
Anthoceros fusiformis	Hornworts	Anthocerotales	Anthocerotaceae	Antfus	10.1038/s41477-024-01883-w	https://hornwortbase.org/	v1.0	1	1	0	0	0	0	0	0	1
Anthoceros punctatus	Hornworts	Anthocerotales	Anthocerotaceae	Antpun	10.1038/s41477-020-0618-2	https://www.hornworts.uzh.ch/en/download.html	NC	1	1	0	0	0	0	0	0	1
Leiosporoceros dussii	Hornworts	Leiosporocerotales	Leiosporocerotaceae	Leidus	10.1038/s41477-024-01883-w	https://hornwortbase.org/	v1.0	0	0	0	0	0	0	0	1	0
Megaceros flagellaris	Hornworts	Dendrocerotales	Dendrocerotaceae	Megfla	10.1038/s41477-024-01883-w	https://hornwortbase.org/	v1.0	0	0	0	0	0	0	0	1	1
Notothylas orbicularis	Hornworts	Notothyladales	Notothyladaceae	Notorb	10.1038/s41477-024-01883-w	https://hornwortbase.org/	v1.0	1	1	0	0	0	0	0	0	1
Paraphymatoceros pearsonii	Hornworts	Notothyladales	Notothyladaceae	Parpea	10.1038/s41477-024-01883-w	https://hornwortbase.org/	v1.0	1	1	0	0	0	0	0	0	1
Phaeoceros carolinianus	Hornworts	Notothyladales	Notothyladaceae	Phacar	10.1038/s41477-024-01883-w	https://hornwortbase.org/	v1.0	1	1	0	0	0	0	0	0	1
Phaeomegaceros chiloensis	Hornworts	Dendrocerotales	Dendrocerotaceae	Phachi	10.1038/s41477-024-01883-w	https://hornwortbase.org/	v1.0	1	1	0	0	0	0	0	0	1
Phaeoceros sp	Hornworts	Notothyladales	Notothyladaceae	Phaspp	10.1038/s41477-024-01883-w	https://hornwortbase.org/	v1.0	1	1	0	0	0	0	0	0	1
Phymatoceros phymatodes	Hornworts	Phymatocerotales	Phymatocerotaceae	Phyphy	10.1038/s41477-024-01883-w	https://hornwortbase.org/	v1.0	1	1	0	0	0	0	0	0	1
Calypogeia fissa	Liverworts	Jungermanniales	Calypogeiaceae	Calfis	Intern	NA	v1.0	1	0	0	1	0	0	0	0	1
Jungermannia infusca	Liverworts	Jungermanniales	Solenostomataceae	Juninf	Intern	NA	v1.0	1	0	0	1	0	0	0	0	1
Lunularia cruciata	Liverworts	Lunulariales	Lunulariaceae	Luncru64630	10.1093/gbe/evad014	https://genomevolution.org/coge/SearchResults.pl?s=64630&p=genome	v1.0	1	1	0	0	0	0	0	0	1
Marchantia paleacea	Liverworts	Marchantiales	Marchantiaceae	Marpal	10.1126/science.abg0929	https://bbric-pipelines.toulouse.inra.fr/myGenomeBrowser?extractseq=1&portalname=Marchantia_paleacea_Rich_Vigneron_et_al&owner=cyril.libourel@univ-tlse3.fr&key=g9xlO19p	v1.0	1	1	0	0	0	0	0	0	1
Marchantia polymorpha ssp. montivagans SA2	Liverworts	Marchantiales	Marchantiaceae	Marpolmon	10.3389/fpls.2020.00829	https://marchantia.info/download/MpmSA2/	NC	0	0	0	0	0	0	0	1	0
Marchantia polymorpha ssp. polymorpha BR5	Liverworts	Marchantiales	Marchantiaceae	Marpolpol	10.3389/fpls.2020.00829	https://marchantia.info/download/MppBR5/	NC	0	0	0	0	0	0	0	1	0
Marchantia polymorpha ssp. ruderalis TAK1	Liverworts	Marchantiales	Marchantiaceae	Marpolrud	10.1016/j.cub.2019.12.015	to redownload and update: https://marchantia.info/download/MpTak_v6.1r2/	v6.1r2	0	0	0	0	0	0	0	1	0
Riccia fluitans	Liverworts	Marchantiales	Ricciaceae	Ricflu	Intern	NA	#N/A	0	0	0	0	0	0	0	1	0
Ricciocarpos natans	Liverworts	Marchantiales	Ricciaceae	Ricnat	10.1016/j.cub.2023.07.023	https://genomevolution.org/coge/SearchResults.pl?s=Ricciocarpos%20natans&p=genome	id65508; v1.0	0	0	0	0	0	0	0	1	0
Diphasiastrum complanatum	Lycophytes	Lycopodiales	Lycopodiaceae	Dipcom	10.1073/pnas.2312607121	https://data.jgi.doe.gov/refine-download/phytozome?organism=Dcomplanatum&expanded=723&_gl=1*1da251p*_ga*MzgyOTQzOTA3LjE3MDQ4OTUzODc.*_ga_YBLMHYR3C2*MTcwOTIwODg4MS4yMS4wLjE3MDkyMDg4ODEuMC4wLjA.	v3.1	1	1	0	0	0	0	0	0	1
Huperzia asiatica	Lycophytes	Lycopodiales	Lycopodiaceae	Hupasi	10.1073/pnas.2312607121	https://figshare.com/projects/Huperzia_asiatica_genome/169145	20230606	1	1	0	0	0	0	0	0	1
Isoetes sinensis	Lycophytes	Isoetales	Isoetaceae	Isosin	10.1093/gigascience/giad079	https://ftp.cngb.org/pub/CNSA/data5/CNP0004710/CNS0885329/CNA0072254/	CNA0072254	0	0	0	0	0	0	0	1	0
Isoetes taiwanensis	Lycophytes	Isoetales	Isoetaceae	Isotai	10.1038/s41467-021-26644-7	https://genomevolution.org/coge/GenomeInfo.pl?gid=61511	NC	0	0	0	0	0	0	0	1	0
Lycopodium clavatum	Lycophytes	Lycopodiales	Lycopodiaceae	Lyccla	10.1101/2022.12.06.519249	https://ngdc.cncb.ac.cn/gwh/Assembly/26065/show & https://figshare.com/articles/dataset/Lycopodium_clavatum_genome_annotation/20493417	NC	1	1	0	0	0	0	0	0	1
Selaginella kraussiana	Lycophytes	Selaginellales	Selaginellaceae	Selkra	10.1016/j.cub.2023.08.061	https://sk.ccgg.fun/download	v2.0	1	1	0	0	0	0	0	0	0
Selaginella moellendorffii	Lycophytes	Selaginellales	Selaginellaceae	Selmoe	10.1126/science.1203810	NCBI	GCF_000143415.4	1	1	0	0	0	0	0	0	1
Adiantum capillus-veneris	Monilophytes	Polypodiales	Pteridaceae	Adicap	10.1038/s41477-022-01222-x	NCBI	GCA_014529385.2	1	1	0	0	0	0	0	0	0
Adiantum nelumboides	Monilophytes	Polypodiales	Pteridaceae	Adinel	10.1038/gbe/evac127	NCBI	GCA_022343405.2	1	1	0	0	0	0	0	0	1
Alsophila spinulosa	Monilophytes	Cyatheales	Cyatheaceae	Alsspi	10.1038/s41477-022-01146-6	https://figshare.com/articles/dataset/A_spinulosa_genome_rar/19075346	NC	1	1	0	0	0	0	0	0	1
Azolla filiculoides	Monilophytes	Salviniales	Salviniaceae	Azofil	10.1038/s41477-018-0188-8	https://fernbase.org/ftp/Azolla_filiculoides/Azolla_asm_v1.1/	v1.2	0	0	0	0	0	0	1	0	0
Ceratopteris richardii	Monilophytes	Polypodiales	Pteridaceae	Cerric	10.1038/s41477-022-01226-7	NCBI	GCA_020310875.1	0	0	0	0	0	0	0	1	0
Marsilea vestita	Monilophytes	Salviniales	Marsileaceae	Marves	10.1111/nph.18652	https://fernbase.org/ftp/Marsilea_vestita/	v3.0	0	0	0	0	0	0	0	1	0
Salvinia cucullata	Monilophytes	Salviniales	Salviniaceae	Salcuc	10.1038/s41477-018-0188-9	https://fernbase.org/ftp/Salvinia_cucullata/Salvinia_asm_v1.2/	v1.2	0	0	0	0	0	0	0	1	0
Ceratodon purpureus R40	Mosses	Pseudoditrichales	Ditrichaceae	Cerpur	10.1126/sciadv.abh2488	NCBI	GCA_014871385.1	0	0	0	0	0	0	0	1	0
Entodon seductrix	Mosses	Hypnales	Entodontaceae	Entsed	10.1093/gbe/evac020	https://figshare.com/articles/dataset/Entodon_and_Hypnum_genome_project/17097077	CNA0030130	0	0	0	0	0	0	0	1	0
Fontinalis antipyretica	Mosses	Hypnales	Fontinalaceae	Fonant	10.5524/100748	http://gigadb.org/dataset/100748	NC	0	0	0	0	0	0	0	1	0
Hypnum curvifolium	Mosses	Hypnales	Pylaisiaceae	Hypcur	10.1093/gbe/evac020	https://figshare.com/articles/dataset/Entodon_and_Hypnum_genome_project/17097077	CNA0030131	0	0	0	0	0	0	0	1	0
Physcomitrium patens	Mosses	Funariales	Funariaceae	Phypat	10.1111/tpj.13801	https://figshare.com/articles/online_resource/Telomere-to-telomere_T2T_genome_of_the_model_plant_em_Physcomitrium_patens_em_/22975925/4?file=40720433	v4.0	0	0	0	0	0	0	0	1	0
Sphagnum fallax	Mosses	Sphagnales	Sphagnaceae	Sphfal	10.1038/s41477-022-01333-5	https://data.jgi.doe.gov/refine-download/phytozome?organism=Sfallax&expanded=522&_gl=1*1ctrk88*_ga*MzgyOTQzOTA3LjE3MDQ4OTUzODc.*_ga_YBLMHYR3C2*MTcwNzQ2Nzg3Mi4xMS4wLjE3MDc0Njc4NzIuMC4wLjA.	v1.0	0	0	0	0	0	0	0	1	0
Takakia lepidozioides	Mosses	Takakiales	Takakiaceae	Taklep	10.1016/j.cell.2023.07.003	https://www.takakia.com	v3.1	1	0	0	0	0	0	0	0	1
