## Supplementary Table 2 for "EPP1 is an ancestral component of the plant Common Symbiosis Pathway"

### Sheet: Supplementary Table 2
Supplementary Table 2. List of goldengate constructs used in this study.
Plasmids used in GoldenGate clonings (Engler et al 2014)
Name	Description
EC41722	L1M-ELE-1		Mpa	Marchantia paleacea
EC41744	L1M-ELE-2		Mpo	Marchantia polymorpha
EC41766	L1M-ELE-3		At	Arabidopsis thaliana
EC41780	L1M-ELE-4
EC47802	L1M-R1 vector
EC47811	L1M-R2 vector
EC47822	L1M-R3 vector
EC47831	L1M-R4 vector
EC50507	pL2V vector
	Reference number	Construct	Experiment	Backbone	Position 1	Position 2	Position 3	Position 4	Position 5
L2 expression vectors	2PMD_132	pL2B-HYG-EmptyVector	EV in Marchantia paleacea(Fig.3 and Sup.Fig.3)	pL2V-EC50507	L1M-R1-35Spro:HYG-Tnos	L1M-ELE-1
	2PMD_272	pL2B-HYG-CYC-REpro:GUS-T35S	GUS expression in Marchantia paleacea (Sup. Fig. 6,8,10) and EV (Fig.4)	pL2V-EC50507	L1M-R1-35Spro:HYG-Tnos	L1M-R2-CYC-REpro:GUS	L1M-ELE-2
	2PMD_915	pL2B-CHS-CYC-Repro:GUS-T35S	EV used in Retransformation of Marchantia paleacea(Fig.3,4 and Sup. Fig.8,0)	pL2V-EC50507	L1M-R1-35Spro:ChlorosulfuronR_V2-T35S	L1M-R2-CYC-REpro:GUS	L1M-ELE-2
	2PMD_770	pl2B-HYG-pMpEF1a:AtCas9-pMpU6-1:MpaEPP1-CRISPR2	CRISPR in Marchantia paleacea (Fig.2, 3,4 and Sup. Fig.3)	pL2V-EC50507	L1M-R1-35Spro:HYG-Tnos	L1M-R2-MpoEF1apro:AtCas9:NLS	L1M-R3-MpoU6-1pro:MpaEPP1 3_sgRNA-tRNAP	L1M-R4-MpoU6-1pro:MpaEPP1 4_sgRNA-tRNAP	L1M-ELE-4
	2PMD_771	pl2B-HYG-pMpEF1a:AtCas9-pMpU6-1:MpaEPP1-CRISPR3	CRISPR in Marchantia paleacea (Fig.2 and Sup. Fig.3)	pL2V-EC50507	L1M-R1-35Spro:HYG-Tnos	L1M-R2-MpoEF1apro:AtCas9:NLS	L1M-R3-MpoU6-1pro:MpaEPP1 5_sgRNA-tRNAP	L1M-R4-MpoU6-1pro:MpaEPP1 6_sgRNA-tRNAP	L1M-ELE-4
	2PMD_921	pL2B-HYG-MpaEPP1pro:GUS	GUS expression in Marchantia paleacea(Sup. Fig.6)	pL2V-EC50507	L1M-R1-35Spro:HYG-Tnos	L1M-R2-MpaEPP1pro:GUS	L1M-ELE-2
	2PMD_941	pL2B-HYG-MpoEF1apro:MpaEPP1S47D-CYC-Repro:GUS	GUS expression in Marchantia paleacea(Sup. Fig.7)	pL2V-EC50507	L1M-R1-35Spro:HYG-Tnos	L1M-R2-MpoEF1apro:MpaEPP1S47D	L1M-R3-CYC-REpro:GUS	L1M-ELE-3
	2PMD_662	pL2B-HYG-MpoEF1apro:MpaEPP1-CYC-Repro:GUS	GUS expression in Marchantia paleacea(Sup. Fig.7)	pL2V-EC50507	L1M-R1-35Spro:HYG-Tnos	L1M-R2-MpoEF1apro:MpaEPP1	L1M-R3-CYC-REpro:GUS	L1M-ELE-3
	2PMD_1365	pL2B-CHS-MpaEPP1pro:MpaEPP1-CRISPR-res-CYC-REpro:GUS	Retransformation of Marchantia paleacea (Fig. 3,4)	pL2V-EC50507	L1M-R1-35Spro:ChlorosulfuronR_V2-T35S	L1M-R2-MpaEPP1pro:MpaEPP1_CRISPR_res	L1M-R3-CYC-REpro:GUS	L1M-ELE-3
	2PMD_1366	pL2B-CHS-MpaEPP1pro:MpaEPP1S47A-CRISPR-res-CYC-REpro:GUS	Retransformation of Marchantia paleacea (Fig. 3)	pL2V-EC50507	L1M-R1-35Spro:ChlorosulfuronR_V2-T35S	L1M-R2-MpaEPP1pro:MpaEPP1S47A_CRISPR_res	L1M-R3-CYC-REpro:GUS	L1M-ELE-3
	2PMD_1370	pL2B-CHS-MpaEPP1pro:MpaEPP1C-ter-CYC-REpro:GUS	Retransformation of Marchantia paleacea (Fig.3)	pL2V-EC50507	L1M-R1-35Spro:ChlorosulfuronR_V2-T35S	L1M-R2-MpaEPP1pro:MpaEPP1C-ter	L1M-R3-CYC-REpro:GUS	L1M-ELE-3
	2PMD_1389	pL2B-CHS-MpaCCaMKpro:MpaCCaMK-CRISPR-res-CYC-REpro:GUS	Retransformation of Marchantia paleacea (Sup. Fig.10)	pL2V-EC50507	L1M-R1-35Spro:ChlorosulfuronR_V2-T35S	L1M-R2-MpaCCaMKpro:MpaCCaMK_CRISPR_res	L1M-R3-CYC-REpro:GUS	L1M-ELE-3
	2PMD_1556	pL2B-CHS-MpaCCaMKpro-MpaCCaMK1-311_CRISPR-res-CYC-Repro:GUS	Retransformation of Marchantia paleacea (Fig.4)	pL2V-EC50507	L1M-R1-35Spro:ChlorosulfuronR_V2-T35S	L1M-R2-MpaCCaMKpro:MpaCCaMK1-311_CRISPR_res	L1M-R3-CYC-REpro:GUS	L1M-ELE-3
	Reference number	Construct	Experiment	Backbone	Position 1	Position 2	Position 3	Position 4
L1	EC15030	L1M-R1-35Spro:HYG-Tnos	selection marker for Marchantia paleaceas stable lines	EC47811-L1M-R2 vector	pL0M-PU-35Spro	pL0M-SC-Hygromycin		tNOS
	1PMD_1030	L1M-R1-35Spro:ChlorosulfuronR_V2-T35S	Retransformation of Marchantia paleacea	EC47802-L1M-R1 vector	pL0M-PU-35Spro	pL0M-SC-MpALS-mut		tNOS
	1PMD_891	L1M-R2-MpaEPP1pro:GUS	GUS expression in Marchantia paleacea	EC47811-L1M-R2 vector	pL0M-PU-MpaEPP1pro (2.5kb)	pL0M-SC-GUS		t35S
	1PMD_223	L1M-R2-CYC-REpro:GUS	GUS expression in Marchantia paleacea	EC47811-L1M-R2 vector	pL0M-PU-Lj_2xCYC_RE_minNINpro_Singh2014	pL0M-SC-GUS		t35S
	1PMD_224	L1M-R3-CYC-REpro:GUS	GUS expression in Marchantia paleacea	EC47822-L1M-R3 vector	pL0M-PU-Lj_2xCYC_RE_minNINpro_Singh2014	pL0M-SC-GUS		t35S
	1PMD_666	L1M-R2-MpoEF1apro:MpaEPP1	GUS expression in Marchantia paleacea	EC47811-L1M-R2 vector	pL0M-PU-MpoEF1apro	pL0M-SC-MpaEPP1		t35S
	1PMD_908	L1M-R2-MpoEF1apro-MpaEPP1S47D	GUS expression in Marchantia paleacea	EC47811-L1M-R2 vector	pL0M-PU-MpoEF1apro	pL0M-SC-MpaEPP1S47D		t35S
	1PMD_527	L1M-R2-MpoEF1apro:AtCas9:NLS	CRISPR in Marchantia paleacea	EC47811-L1M-R2 vector	pL0M-PU-MpoEF1apro	pL0M-S-NLS	pL0M-C-AtCas9	t35S
	1PMD_204	L1M-R3-MpaU6-1pro:sgRNA-tRNAP	CRISPR in Marchantia paleacea	EC47822-L1M-R3 vector	pL0M-PUSCT-MpaU6-1pro-sgRNA-tRNAP-scaffold
	1PMD_205	L1M-R4-MpaU6-1pro:sgRNA-tRNAP	CRISPR in Marchantia paleacea	EC47831-L1M-R4 vector	pL0M-PUSCT-MpaU6-1pro-sgRNA-tRNAP-scaffold
	1PMD_748	L1M-R3-MpoU6-1pro:MpaEPP1 3_sgRNA-tRNAP	CRISPR in Marchantia paleacea	L1M-R3-pMpaU6-1:sgRNA-tRNAP	933-934 annealed
	1PMD_749	L1M-R3-MpoU6-1pro:MpaEPP1 5_sgRNA-tRNAP	CRISPR in Marchantia paleacea	L1M-R3-pMpaU6-1:sgRNA-tRNAP	938-937 annealed
	1PMD_753	L1M-R4-MpoU6-1pro:MpaEPP1 4_sgRNA-tRNAP	CRISPR in Marchantia paleacea	L1M-R4-pMpaU6-1:sgRNA-tRNAP	935-936 annealed
	1PMD_754	L1M-R4-MpoU6-1pro:MpaEPP1 6_sgRNA-tRNAP	CRISPR in Marchantia paleacea	L1M-R4-pMpaU6-1:sgRNA-tRNAP	939-940 annealed
	1PMD_1416	L1M-R2-MpaEPP1pro:MpaEPP1_CRISPR_res	Retransformation of Marchantia paleacea	EC47811-L1M-R2 vector	pL0M-PU-MpaEPP1pro (2.5kb)	pL0M-SC-MpaEPP1_CRISPR_res		t35S
	1PMD_1417	L1M-R2-MpaEPP1pro:MpaEPP1S47A_CRISPR_res	Retransformation of Marchantia paleacea	EC47811-L1M-R2 vector	pL0M-PU-MpaEPP1pro (2.5kb)	pL0M-SC-MpaEPP1S47A_CRISPR_res		t35S
	1PMD_1421	L1M-R2-MpaEPP1pro:MpaEPP1C-ter	Retransformation of Marchantia paleacea	EC47811-L1M-R2 vector	pL0M-PU-MpaEPP1pro (2.5kb)	pL0M-SC-MpaEPP1C-ter		t35S
	1PMD_1442	L1M-R2-MpaCCaMKpro:MpaCCaMK_CRISPR_res	Retransformation of Marchantia paleacea	EC47811-L1M-R2 vector	pL0M-PU-MpaCCaMKpro (2.4kb)	pL0M-SC-MpaCCaMK_CRISPR_Res		t35S
	1PMD_1610	L1M-R2-MpaCCaMKpro:MpaCCaMK1-311_CRISPR_res	Retransformation of Marchantia paleacea	EC47811-L1M-R2 vector	pL0M-PU-MpaCCaMKpro (2.4kb)	pL0M-SC-MpaCCaMK1-311_CRISPR_Res		t35S
		L1M-R3-AtUBI10pro:MpaEPP1-mCherry-Tnos	Phosphorylation assay (Fig.3A)	EC47822-L1M-R3 vector	pL0M-PU-AtUBI10pro	pUPD2-B3-B4-MpaEPP1-CRISPR-res	pL0M-B5-mCherry	tNOS
		L1M-R3-AtUBI10pro:MpaEPP1S47A-mCherry-Tnos	Phosphorylation assay (Fig.3A)	EC47822-L1M-R3 vector	pL0M-PU-AtUBI10pro	pUPD2-B3-B4-MpaEPP1S47A-CRISPR-res	pL0M-B5-mCherry	tNOS
		L1M-R3-AtUBI10pro:MpaEPP1S47D-mCherry-Tnos	Phosphorylation assay (Fig.3A)	EC47822-L1M-R3 vector	pL0M-PU-AtUBI10pro	pUPD2-B3-B4-MpaEPP1S47D-CRISPR-res	pL0M-B5-mCherry	tNOS
		L1M-R3-AtUBI10pro:MpaEPP1C-ter-mCherry-Tnos	Phosphorylation assay (Fig.3A)	EC47822-L1M-R3 vector	pL0M-PU-AtUBI10pro	pUPD2-B3-B4-MpaEPP1C_ter	pL0M-B5-mCherry	tNOS
	Reference number	Name	Sequence cloned (in small letters golden gate fusion sites)
L0	EC15058	pL0M-PU-35Spro	See Vernié et al 2025
	EC15101	pL0M-S-NLS	See Vernié et al 2025.
	EC15748	pL0M-C-AtCas9	See Vernié et al 2025.
	EC10785	pL0M-PU-MpoEF1apro	See Vernié et al 2025.
	EC89066	pL0M-PU-Lj_2xCYC_RE_minNINpro_Singh2014	See Vernié et al 2025.
	EC15062	pL0M-PU-AtUBI10pro	See Vernié et al 2025.
	EC15069	pL0M-SC-Hygromycin	See Vernié et al 2025.
	EC75111	pL0M-SC-GUS	See Vernié et al 2025.
	EC41421	tNOS	See Vernié et al 2025.
	EC41414	t35S	See Vernié et al 2025.
	EC89058	pL0M-PUSCT-MpaU6-1-sgRNA-tRNAP-scaffold	See Vernié et al 2025.
	EC11095	pL0M-PUSCT-pMpU6-1-sgRNA-tRNAP-scaffold	See Vernié et al 2025.
	EC89459	pL0M-SC-MpALS-mut	See Vernié et al 2025.
	EC89464	pL0M-SC-MpaCCaMK_CRISPR_Res	See Vernié et al 2025.
	pICSL50004	pL0M-B5-mCherry	See Engler et al 2014.
	EC89406	pL0M-PU-MpaEPP1pro (2.5kb)	ggagGAAAAACAAAGAGAATTGTCTATTTACTCTCAACTTTCAGCAAAATATAACATCACAATGTATAAAAAACTAATCCCGACCTGATAACCTACTCTCCACATCGATCCCCCCTAAAAATATAAGATTTGAAGTACCATGATATATTTATATATACTACATGTCACTGAAATTTTCCTCTTAGCTAAATATACTTTTATATACAGTCTCTTTTCCTCATCTAGTCTTGAGAAAAATAGTCTTATTTTGGCAGTTGCGGAATCACTTCTCCATGTTTTACATGCTTTCGAAATTGAGAGCTAAAAAATCTCCTTGCGGTCATTCATTGTTCATATCATATGAATAATCACTTTAATATCTGAAATGAGATAATTTCATATTTTCTTTGAAAGCTCGAG…
	EC89557	pL0M-PU-MpaCCaMKpro (2.4kb)	ggagTCTCCGTGTGCCTGTGGTATCTTGCGATGGTGGGTCACTTCATGTTGGGCCAGTTTCGCAATTCCGCCAATTTATTTTATCCCTGCTCCTTGCATCGTCTTGTTCCAAATACTTTATCAACTGAAGTGTCCTTCGGCGACTTTGCCACGTGCAGGTCAAGAGAGTTGAACGCAAAGTTGTCGCATTAGGGCACTGGATTTGGCAAGGTGGAGGAGATTCTTGAAGTTTAGCGACACCCTCAGTGGAGGCAATTCAGTGCCTGACGTTTAGCGACCTCCGTGTTCGTATGCGGTTCATGGCAAGCGGAAGAAGTGTACCGACAGGATCCGAAAATACATTTGTCCTTGTGATGCCATGTCTGCATCACATGTGACTGCAGATACTGTCCTCTGAAA…
	EC11117	pL0M-SC-MpaEPP1	aatgGCGGCCACCCCTGTTCCTCCCCATGCTCGCGTCCGAAGGAGCCAGGAGGAAGAGCCTAAGGCACGGACGTTTGTGATTCCTCCACACATAATTGCGGAAGCCATGTCCTCTTTGCACGGCTTGGATTTGAGATGGTCAGGTCCTATTACCCCCACAGAAATGCGCTACGTAGAGCAGTATGTGCAAGCTCGGTACCCCGAGTATTATGAGACTCTGGTAGGTAATAAATCCGGTGACCTTCCTAGTCTGTATGAAGATCAGGAGTTAAGTGATGATGGGAGTGCTGCAGGCACGCCGACTGACAAGAGATCCCCTTCAACTACCAGGAAAGAACCAGCTGTGTTTGGGAGTGCCTTACCAGAGCCCAAGAAGATGCCACTTGAACCATCAAAACT…
	pUPD2-MpaEPP1-B3-B4	pUPD2-B3-B4-MpaEPP1-CRISPR-res	aatgGCGGCCACCCCAGTGCCGCCGCACGCCCGAGTACGGAGAAGTCAAGAAGAGGAACCCAAAGCACGGACGTTTGTGATTCCTCCACACATAATTGCGGAAGCCATGTCCTCTTTGCACGGCTTGGATTTGAGATGGTCAGGTCCTATTACCCCCACAGAAATGCGCTACGTAGAGCAGTATGTGCAAGCTCGGTACCCCGAGTATTATGAGACTCTGGTAGGTAATAAATCCGGTGACCTTCCTAGTCTGTATGAAGATCAGGAGTTAAGTGATGATGGGAGTGCTGCAGGCACGCCGACTGACAAGAGATCCCCTTCAACTACCAGGAAAGAACCAGCTGTGTTTGGGAGTGCCTTACCAGAGCCCAAGAAGATGCCACTTGAACCATCAAAACT…
	pUPD2-MpaEPP1S47A-B3-B4	pUPD2-B3-B4-MpaEPP1S47A-CRISPR-res	aatgGCGGCCACCCCAGTGCCGCCGCACGCCCGAGTACGGAGAAGTCAAGAAGAGGAACCCAAAGCACGGACGTTTGTGATTCCTCCACACATAATTGCGGAAGCCATGTCCTCTTTGCACGGCTTGGATTTGAGATGGGCTGGTCCTATTACCCCCACAGAAATGCGCTACGTAGAGCAGTATGTGCAAGCTCGGTACCCCGAGTATTATGAGACTCTGGTAGGTAATAAATCCGGTGACCTTCCTAGTCTGTATGAAGATCAGGAGTTAAGTGATGATGGGAGTGCTGCAGGCACGCCGACTGACAAGAGATCCCCTTCAACTACCAGGAAAGAACCAGCTGTGTTTGGGAGTGCCTTACCAGAGCCCAAGAAGATGCCACTTGAACCATCAAAACT…
	pUPD2-MpaEPP1S47D-B3-B4	pUPD2-B3-B4-MpaEPP1S47D-CRISPR-res	aatgGCGGCCACCCCAGTGCCGCCGCACGCCCGAGTACGGAGAAGTCAAGAAGAGGAACCCAAAGCACGGACGTTTGTGATTCCTCCACACATAATTGCGGAAGCCATGTCCTCTTTGCACGGCTTGGATTTGAGATGGGATGGTCCTATTACCCCCACAGAAATGCGCTACGTAGAGCAGTATGTGCAAGCTCGGTACCCCGAGTATTATGAGACTCTGGTAGGTAATAAATCCGGTGACCTTCCTAGTCTGTATGAAGATCAGGAGTTAAGTGATGATGGGAGTGCTGCAGGCACGCCGACTGACAAGAGATCCCCTTCAACTACCAGGAAAGAACCAGCTGTGTTTGGGAGTGCCTTACCAGAGCCCAAGAAGATGCCACTTGAACCATCAAAACT…
	pUPD2-MpaEPP1C-ter-B3-B4	pUPD2-B3-B4-MpaEPP1C-ter	aatgAGGAAAGAACCAGCTGTGTTTGGGAGTGCCTTACCAGAGCCCAAGAAGATGCCACTTGAACCATCAAAACTGCTCGACATACTGACCAAGAAATCGACAGCAAGTGATGACTCAATCTCTATCCCCGAAATCCACGCAAGGAACCGAGTTTTGAAGCACTGTAGTTTGCATGAGAACGAGTACCTAGTAGTCTTTACCACAAATAGAAAAGAGGCCATGAGGCTAGTAGCGGAGAGCTACCCCTTTTTCAAGTATAACTTCTACATGACCGTTCTGGACGAAGAAGTTGACGTCATACGGGAGTATGCTATGTACAAAGAGGCAAAGATTCTACCCGCTCCCTCTACCTGGCTTGATCTTAGAATTCCGGGCTCTCAGATTAGTCAGTCATTTAG…
	EC89280	pL0M-SC-MpaEPP1S47D	aatgGGCGGCCACCCCTGTTCCTCCCCATGCTCGCGTCCGAAGGAGCCAGGAGGAAGAGCCTAAGGCACGGACGTTTGTGATTCCTCCACACATAATTGCGGAAGCCATGTCCTCTTTGCACGGCTTGGATTTGAGATGGGATGGTCCTATTACCCCCACAGAAATGCGCTACGTAGAGCAGTATGTGCAAGCTCGGTACCCCGAGTATTATGAGACTCTGGTAGGTAATAAATCCGGTGACCTTCCTAGTCTGTATGAAGATCAGGAGTTAAGTGATGATGGGAGTGCTGCAGGCACGCCGACTGACAAGAGATCCCCTTCAACTACCAGGAAAGAACCAGCTGTGTTTGGGAGTGCCTTACCAGAGCCCAAGAAGATGCCACTTGAACCATCAAAAC…
	EC89407	pL0M-SC-MpaEPP1_CRISPR_res	aatgGCGGCCACCCCAGTGCCGCCGCACGCCCGAGTACGGAGAAGTCAAGAAGAGGAACCCAAAGCACGGACGTTTGTGATTCCTCCACACATAATTGCGGAAGCCATGTCCTCTTTGCACGGCTTGGATTTGAGATGGTCAGGTCCTATTACCCCCACAGAAATGCGCTACGTAGAGCAGTATGTGCAAGCTCGGTACCCCGAGTATTATGAGACTCTGGTAGGTAATAAATCCGGTGACCTTCCTAGTCTGTATGAAGATCAGGAGTTAAGTGATGATGGGAGTGCTGCAGGCACGCCGACTGACAAGAGATCCCCTTCAACTACCAGGAAAGAACCAGCTGTGTTTGGGAGTGCCTTACCAGAGCCCAAGAAGATGCCACTTGAACCATCAAAACT…
	EC89409	pL0M-SC-MpaEPP1S47A_CRISPR_res	aatgGCGGCCACCCCAGTGCCGCCGCACGCCCGAGTACGGAGAAGTCAAGAAGAGGAACCCAAAGCACGGACGTTTGTGATTCCTCCACACATAATTGCGGAAGCCATGTCCTCTTTGCACGGCTTGGATTTGAGATGGGCTGGTCCTATTACCCCCACAGAAATGCGCTACGTAGAGCAGTATGTGCAAGCTCGGTACCCCGAGTATTATGAGACTCTGGTAGGTAATAAATCCGGTGACCTTCCTAGTCTGTATGAAGATCAGGAGTTAAGTGATGATGGGAGTGCTGCAGGCACGCCGACTGACAAGAGATCCCCTTCAACTACCAGGAAAGAACCAGCTGTGTTTGGGAGTGCCTTACCAGAGCCCAAGAAGATGCCACTTGAACCATCAAAACT…
	EC89410	pL0M-SC-MpaEPP1C-ter	aatgAGGAAAGAACCAGCTGTGTTTGGGAGTGCCTTACCAGAGCCCAAGAAGATGCCACTTGAACCATCAAAACTGCTCGACATACTGACCAAGAAATCGACAGCAAGTGATGACTCAATCTCTATCCCCGAAATCCACGCAAGGAACCGAGTTTTGAAGCACTGTAGTTTGCATGAGAACGAGTACCTAGTAGTCTTTACCACAAATAGAAAAGAGGCCATGAGGCTAGTAGCGGAGAGCTACCCCTTTTTCAAGTATAACTTCTACATGACCGTTCTGGACGAAGAAGTTGACGTCATACGGGAGTATGCTATGTACAAAGAGGCAAAGATTCTACCCGCTCCCTCTACCTGGCTTGATCTTAGAATTCCGGGCTCTCAGATTAGTCAGTCATTTAG…
	EC89465	pL0M-SC-MpaCCaMK1-311_CRISPR_Res	aatgTTGGAAGATTCGAACCACCCcGCgtcgagcGGtGGtGTAGAATTTTATCATGTGGGGGAaAAaAGaAAatccCCcATGGTGGCGCTTGATCGGCCAGGGCAGCGCAGAGTAGATGACGATTACATAGTGGGCAAGGTACTGGGCAGCGGTGGATTCTCAGTGGTGCGCCAAGGCATGAACAGAGAAGATGGAGCGCTTGTGGCCATAAAAACTTTGAAGAAACAGGGCATGGGAATGGGCTTCGGACCAAATGCCATCCACCAACAGTTTGCTGGTGGTGGAGGAGGGCGGGGAATAGGAGGTGGTGGAGTGAAACGGAAACTAGGAATGACAGCCAGCACAACAGAGTTGTCCATCTCGGAGGCTCTCATTGCCAACGAGATCATAGTCATGAA…
Primers used to create SgRNA
933	MpaEPP1-CRISPR 3 FWD	cataGTCGCGTCCGAAGGAGCCAGG
934	MpaEPP1-CRISPR 3 REV	aaacCCTGGCTCCTTCGGACGCGAC
935	MpaEPP1-CRISPR 4 REV	aaacCTGTTCCTCCCCATGCTCGC
936	MpaEPP1-CRISPR 4 FWD	cataGCGAGCATGGGGAGGAACAG
937	MpaEPP1-CRISPR 5 REV	aaacTAGGCTCTTCCTCCTGGCTC
938	MpaEPP1-CRISPR 5 FWD	cataGAGCCAGGAGGAAGAGCCTA
939	MpaEPP1-CRISPR 6 REV	aaacCCCCATGCTCGCGTCCGAAGC
940	MpaEPP1-CRISPR 6 FWD	cataGCTTCGGACGCGAGCATGGGG
